# Integrin-TGFβ axis induces partial EMT in basal-like cells to lead collective invasion

**DOI:** 10.1101/2025.04.04.647177

**Authors:** Abdelrahman G. El-Gammal, Lisa Jansen, Mathijs P. Verhagen, Hilverd Kremer, Sarmad Soufi, Mina Masoudnia, Isabella da Silva, Denise Westland, Peter Bult, Riccardo Fodde, Monique M. A. Verstegen, Martijn Gloerich, Saskia W. C. van Mil, Antoine A. Khalil

## Abstract

Collective invasion is the predominant mode of cancer cell dissemination in breast cancer and represents the initial step of metastatic spread. Basal-like leader cells drive this process by maintaining cell-cell junctions with the follower cells while extending actin-rich protrusions and remodeling the collagen I-rich peritumoral stroma. These features resemble those of individually-invading cells following epithelial-to-mesenchymal transition (EMT). However, how leader cells acquire these traits while preserving cohesion within the collective remains unclear. Here, we identify a collagen I-responsive subset of basal-like cells that coexpress cytoskeletal, extracellular matrix (ECM)-remodeling, and epithelial junction genes. We show that integrin α2 (Itgα2) links collagen I engagement to mesenchymal reprogramming by inducing inhibin beta A (INHBA) expression and activating tumor growth factor β (TGFβ) signaling. This, in turn, upregulates vimentin while preserving epithelial junction gene expression. In parallel, Itgα2 promotes ECM degradation through a TGFβ-independent mechanism. This study identifies Itgα2-TGFβ axis as a key regulator of partial EMT and leader cell function, highlighting it as a potential therapeutic target in aggressive breast cancers.
