## Supplementary information 1 for "Integrin-TGFβ axis induces partial EMT in basal-like cells to lead collective invasion"

### Sheet: Cytoskeleton-related EMT genes
Cytoskeleton-related EMT genes	From Hallmarks of EMT. https://www.gsea-msigdb.org/gsea/msigdb/human/geneset/KEGG_TGF_BETA_SIGNALING_PATHWAY.html
Acta2
Cap2
Capg
Dst
Flna
Myl9
Mylk
Pfn2
Tagln
Tpm1
Tpm2
Tpm4
Vim

### Sheet: Cell-cell junction gene set
Cell-cell junctions
CLDN1
CLDN2
CLDN3
CLDN4
CLDN5
CLDN7
CLDN8
CLDN10
CLDN11
CLDN12
CLDN15
OCLN
TJP1
TJP2
TJP3
MARVELD2
JAM1 (F11R)
JAM2
JAM3
CTNNB1
CTNNA1
CTNNA2
CTNNA3
CTNND1
CTNND2
JUP
PECAM1
PVRL1
PVRL2
PVRL3
Epcam
CDH1
CDH2
CDH3
CDH4
CDH5
CDH6
CDH7
CDH8
CDH9
CDH10
CDH11
CDH12
CDH13
CDH14
CDH15
CDH16
CDH17
CDH18
CDH19
CDH20
CDH21
CDH22
CDH23
CDH24
CDH25
CDH26
CDH27
CDH28
DSP
DSC1
DSC2
DSC3
DSG1
DSG2
DSG3
DSG4
PKP1
PKP2
PKP3
EVPL
PERP
GJA1
GJA3
GJA4
GJA5
GJA6
GJA8
GJB1
GJB2
GJB3
GJB4
GJB5
GJC1
GJC2
GJC3
GJD2
GJD3
GJE1

### Sheet: ECM remodeling gene set
ECM degradation
Gene	Alternative gene name
MMP1
MMP2
MMP3
MMP7
MMP8
MMP9
MMP10
MMP11
MMP12
MMP13
MMP14
MMP15
MMP16
MMP17
MMP19
MMP20
MMP21
MMP23
MMP24
MMP25
MMP28
ADAM8
ADAM9
ADAM10
ADAM12
ADAM15
ADAM17
ADAM19
ADAM28
ADAMTS1
ADAMTS2
ADAMTS3
ADAMTS4
ADAMTS5
ADAMTS8
ADAMTS9
ADAMTS12
ADAMTS15
CTSA
CTSB
CTSC
CTSD
CTSE
CTSK
CTSL
CTSO
CTSS
CTSV
CTSW
CTSZ
PLAU
PLAT
SERPINE1	PAI-1
PLG
HPSE
ELANE
CELA1
CELA2A
CELA2B
CELA3A
CELA3B
Timp1
Timp2
Timp3
Timp4
Serpine1
Serpineb2
Serpinf1
HYAL1
HYAL2
HYAL3
HYAL4
SPAM1	PH-20
Lox
Loxl1
Loxl2
Loxl3
Loxl4
COLGALT1/2
LEGUMAIN
Cstb
Cstl
PAPPA	Pappalysin 1
PAPPA2
LEG1

### Sheet: TGFb target gene set
TGFb target genes
Gene	Alternative gene name
CTGF	CCN2
Smad7
SNAI1
SNAI2
TWIST1
ZEB1
ZEB2
Foxa2
SERPINE1	Pai1
TAGLN
VIM
ID1
ID2
ID3
MMP2
MMP9
TGFBI
Itgav

### Sheet: TGFb ligand gene set
TGFb ligands
Gene
TGFB1
TGFB2
TGFB3
INHBA
INHBB
INHBC
INHBE
ACVR1
NODAL
BMP2
BMP3
BMP4
BMP5
BMP6
BMP7
BMP8A
BMP8B
BMP10
BMP15
GDF1
GDF2
GDF3
GDF5
GDF6
GDF7
GDF8
GDF9
GDF10
GDF11
GDF15
AMH
LEFTY1
LEFTY2
THBS1
